# Turning a new leaf: PhenoVision provides leaf phenology data at the global scale

**DOI:** 10.1101/2025.09.26.678778

**Authors:** Erin L. Grady, Ellen G. Denny, Carrie E. Seltzer, John Deck, Daijiang Li, Russell Dinnage, Robert P. Guralnick

## Abstract

Plant phenology dictates many aspects of community function and ecosystem dynamics. Yet, global phenology data are still limited, especially in areas lacking monitoring programs. Here we present a new data resource, PhenoVision–Leaf, which extends a computer-vision pipeline utilizing iNaturalist digital image vouchers to produce global-scale leaf phenophase data for deciduous, woody genera. We first discuss our implementation of a new human annotation framework for leaf phenology on iNaturalist, aligning with phenophase definitions used by the larger phenology community. We then showcase the use of 165,988 crowdsourced annotated records to train a Vision Transformer model with a two-stage regime to maximize accuracy across single- and multi-image records. This approach extends Phenovision from scoring individual images to aggregating at the iNaturalist record level, better aligning with human annotation processes. Post-hoc validation showed high performance for detecting present green and colored leaves (>98% accuracy), and reasonable accuracy for breaking leaf buds (>87% accuracy). Applying PhenoVision–Leaf to over 26 million iNaturalist records yielded 5.6 million record-level phenology observations across 6,500 species and 57 families, filling geographic and taxonomic gaps. These data, now accessible through the Phenobase portal, establish a foundation for near real-time monitoring of leaf phenology, supporting global-scale synthesis analyses.
