## Appendix S1 for "Turning a new leaf: PhenoVision provides leaf phenology data at the global scale"

genus
Acer
Actaea
Aesculus
Ailanthus
Alniaria
Alnus
Amelanchier
Amorpha
Apocynum
Aralia
Aria
Aronia
Aruncus
Asimina
Berberis
Betula
Broussonetia
Calliandra
Calycanthus
Caragana
Carpinus
Carya
Castanea
Catalpa
Ceanothus
Celastrus
Celtis
Cephalanthus
Cercidiphyllum
Cercis
Cercocarpus
Chamaebatiaria
Chilopsis
Chionanthus
Cladrastis
Clematis
Clethra
Commiphora
Cormus
Cornus
Corylopsis
Corylus
Cotinus
Cotoneaster
Crataegus
Cydonia
Daphne
Dasiphora
Davidia
Diervilla
Diospyros
Dirca
Elaeagnus
Elliottia
Eubotrys
Euonymus
Fagus
Fallugia
Ficus
Flueggea
Forsythia
Fothergilla
Frangula
Fraxinus
Gaylussacia
Gleditsia
Gymnocladus
Halesia
Hamamelis
Hibiscus
Hippophae
Hoheria
Holodiscus
Holoptelea
Ilex
Jamesia
Juglans
Kerria
Laburnum
Ligustrum
Lindera
Liquidambar
Liriodendron
Litsea
Lonicera
Lycium
Maackia
Maclura
Magnolia
Malus
Menispermum
Morus
Myrica
Nothofagus
Nyssa
Oemleria
Ostrya
Oxydendrum
Paliurus
Paulownia
Philadelphus
Physocarpus
Pistacia
Platanus
Populus
Prunus
Ptelea
Punica
Pyrus
Quercus
Rhamnus
Rhododendron
Rhodotypos
Rhus
Ribes
Robinia
Rosa
Rubus
Salix
Sambucus
Sarcobatus
Sassafras
Scandosorbus
Senegalia
Shepherdia
Smilax
Sorbaria
Sorbus
Spiraea
Staphylea
Strombocarpa
Styphnolobium
Symphoricarpos
Syringa
Tilia
Torminalis
Toxicodendron
Triadica
Ulmus
Vaccinium
Viburnum
Vitis
Xanthorhiza
Zanthoxylum
Zelkova
